# A Necrotizing Toxin Promotes *Pseudomonas syringae* Infection Across Evolutionarily Divergent Plant Lineages

**DOI:** 10.1101/2024.07.17.603760

**Authors:** Kristina Grenz, Khong-Sam Chia, Emma K. Turley, Alexa S. Tyszka, Rebecca E. Atkinson, Jacob Reeves, Martin Vickers, Martin Rejzek, Joseph F. Walker, Philip Carella

**Affiliations:** Cell and Developmental Biology, John Innes Centre, Norwich NR4 7UH, UK; Department of Biological Sciences, University of Illinois at Chicago, Chicago, IL 60607, USA; Computational and Systems Biology, John Innes Centre, Norwich NR4 7UH, UK; Molecular Microbiology, John Innes Centre, Norwich NR4 7UH, UK

**Author notes:** **Corresponding author:** Philip Carella. These authors contributed equally (Kristina Grenz, Khong-Sam Chia).

## Abstract

The *Pseudomonas syringae* species complex harbors a diverse range of plant pathogenic bacteria. While much of the current understanding of *P. syringae* is centered on interactions with flowering plants, much less is known about infection in evolutionarily divergent non-flowering lineages. Here, we took a comparative evolutionary approach to understand how *P. syringae* infects distantly related plants. We identify broad host *P. syringae* isolates causing significant disease in the liverwort *Marchantia polymorpha*, the fern *Ceratopteris richardii*, and the flowering plant *Nicotiana benthamiana*, which last shared a common ancestor over 500 million years ago. We demonstrate that phytotoxin enriched isolates belonging to the phylogroup 2 clade of the *P. syringae* species complex are particularly virulent in non-flowering plants, relying on a combination of type-3 secreted effector proteins and the lipopeptide phytotoxin syringomycin. The application of purified syringomycin promotes necrosis in diverse host tissues and activates conserved genes associated with redox regulation and cell death. Toxin-deficient phylogroups normally unable to infect *Marchantia* thalli exhibit enhanced bacterial growth when supplemented with exogenous syringomycin, further highlighting its role as a host-range defining factor in *Pseudomonas*. Collectively our research reveals a key role for the lipopeptide syringomycin in promoting *Pseudomonas* colonization, which works in concert with type-3 effector proteins to antagonize an exceptionally wide spectrum of land plants.
