## Supplementary material for "A Necrotizing Toxin Promotes *Pseudomonas syringae* Infection Across Evolutionarily Divergent Plant Lineages": Table S1.xlsx

### Sheet: Table S1
Primer	Sequence	Purpose	Reference
rpoD-qF/Chat	ACGCGCCATCATGCAGCTGTG	qRT-PCR (B728a control)	Chatnaparat et al., (2015): https://pubmed.ncbi.nlm.nih.gov/25626964/
rpoD-qR/Chat	GCCAGTGCGTCAGTCCAGCTTTC	qRT-PCR (B728a control)	Chatnaparat et al., (2015): https://pubmed.ncbi.nlm.nih.gov/25626964/
hrpL-qF	GAACGCTGATGATGTGGATG	qRT-PCR (T3SS-related)	Chatnaparat et al., (2015): https://pubmed.ncbi.nlm.nih.gov/25626964/
hrpL-qR	AATCGATGGCCTCTATGACG	qRT-PCR (T3SS-related)	Chatnaparat et al., (2015): https://pubmed.ncbi.nlm.nih.gov/25626964/
hrpE-qF	TGCTTGCCAAACGCAGTATTACC	qRT-PCR (T3SS-related)	Vaughn and Gross, (2016): https://journals.plos.org/plosone/article?id=10.1371/journal.pone.0150234)
hrpE-qR	TGACGTTGCGCGTCAGTCAGAATA	qRT-PCR (T3SS-related)	Vaughn and Gross, (2016): https://journals.plos.org/plosone/article?id=10.1371/journal.pone.0150234)
syrG-qF	ATACGCCTGTCATCCACTTGACCA	qRT-PCR (toxin-related)	Vaughn and Gross, (2016): https://journals.plos.org/plosone/article?id=10.1371/journal.pone.0150234)
syrG-qR	AGCTGCACGTCAAGAACAGCTCTA	qRT-PCR (toxin-related)	Vaughn and Gross, (2016): https://journals.plos.org/plosone/article?id=10.1371/journal.pone.0150234)
syrD-qF	GGTGTTCTCTGACTTCCATCTG	qRT-PCR (toxin-related)	Vaughn and Gross, (2016): https://journals.plos.org/plosone/article?id=10.1371/journal.pone.0150234)
syrD-qR	CCTCGATCTTGACCTTGTCTTC	qRT-PCR (toxin-related)	Vaughn and Gross, (2016): https://journals.plos.org/plosone/article?id=10.1371/journal.pone.0150234)
avrE-qF	AGTCTGTTCTGATCATCGAGCG	qRT-PCR (type-3 effector)	This study
avrE-qR	CTACGTGTTGAAAGGTGGCAAG	qRT-PCR (type-3 effector)	This study
hopAA1-qF	TATTCCGCATCGCAATCATTGG	qRT-PCR (type-3 effector)	This study
hopAA1-qR	AGGTAATCGGTAATGGCTTGCA	qRT-PCR (type-3 effector)	This study
MpACT-qF	AGGCATCTGGTATCCACGAG	qRT-PCR (Marchantia control)	Saint-Marcoux et al., (2015): https://doi.org/10.1371/journal.pone.0118678
MpACT-qR	ACATGGTCGTTCCTCCAGAC	qRT-PCR (Marchantia control)	Saint-Marcoux et al., (2015): https://doi.org/10.1371/journal.pone.0118678
MpEF1a-qF	CCGAGATCCTGACCAAGG	qRT-PCR (Marchantia control)	Saint-Marcoux et al., (2015): https://doi.org/10.1371/journal.pone.0118678
MpEF1a-qR	GAGGTGGGTACTCAGCGAAG	qRT-PCR (Marchantia control)	Saint-Marcoux et al., (2015): https://doi.org/10.1371/journal.pone.0118678
MpLOX1-qF	TCTCGAGACTCCTGGGTACA	qRT-PCR (Marchantia LOX)	Chia et al., (2024): https://doi.org/10.1093/plcell/koae113
MpLOX1-qR	TGTTGCTTGCGTTACTGTCC	qRT-PCR (Marchantia LOX)	Chia et al., (2024): https://doi.org/10.1093/plcell/koae113
MpAAA-qF	TCTCTCTGACTCCACTTGATCG	qRT-PCR (Marchantia AAA)	Chia et al., (2024): https://doi.org/10.1093/plcell/koae113
MpAAA-qR	GTCGTTTCGGGTATTCTCGTTT	qRT-PCR (Marchantia AAA)	Chia et al., (2024): https://doi.org/10.1093/plcell/koae113
q-CrACT1-F	GAGAGAGGCTACTCTTTCACAACC	qRT-PCR (Ceratopteris control)	Plackett et al., (2018): https://doi.org/10.7554/eLife.39625
q-CrACT1-R	AGGAAGTTCGTAACTCTTCTCCAA	qRT-PCR (Ceratopteris control)	Plackett et al., (2018): https://doi.org/10.7554/eLife.39625
CrEF1a-qF	CAGACCAGTCGGAGCAAAAGT	qRT-PCR (Ceratopteris control)	Plackett et al., (2018): https://doi.org/10.7554/eLife.39625
CrEF1a-qR	TCCTGTGGGAAGGGTGGAA	qRT-PCR (Ceratopteris control)	Plackett et al., (2018): https://doi.org/10.7554/eLife.39625
CrLOX1-qF (Ceric.13G064800)	TTTCTGGTGCGAATCCTGTACA	qRT-PCR (Ceratopteris LOX)	This study
CrLOX1-qR (Ceric.13G064800)	TCGATTGCCTCTTCCACTGAAA	qRT-PCR (Ceratopteris LOX)	This study
CrAAA-qF (Ceric.19G071100)	TCAAGTGGATGAGAAAGCTGCT	qRT-PCR (Ceratopteris AAA)	This study
CrAAA-qR (Ceric.19G071100)	GAGAGATCCGACATAAACGCCT	qRT-PCR (Ceratopteris AAA)	This study
NbL23-qF	AAGGATGCCGTGAAGAAGATGT	qRT-PCR (Nicotiana control)	Liu et al., (2012): https://doi.org/10.1371/journal.pone.0046451
NbL23-qR	GCATCGTAGTCAGGAGTCAACC	qRT-PCR (Nicotiana control)	Liu et al., (2012): https://doi.org/10.1371/journal.pone.0046451
NbFbox-qF	GGCACTCACAAACGTCTATTTC	qRT-PCR (Nicotiana control)	Liu et al., (2012): https://doi.org/10.1371/journal.pone.0046451
NbFbox-qR	ACCTGGGAGGCATCCTGCTTAT	qRT-PCR (Nicotiana control)	Liu et al., (2012): https://doi.org/10.1371/journal.pone.0046451
NbLOX1-qF (NbL04g12680)	TGGAGTACTTGAGCTGACAGTT	qRT-PCR (Nicotiana LOX)	This study
NbLOX1-qR (NbL04g12680)	AATTGCTGACCAGATCTCAAGC	qRT-PCR (Nicotiana LOX)	This study
NbAAA-qF (NbL19g18710)	TCAGGAAGATGACTCAGACTCG	qRT-PCR (Nicotiana AAA)	This study
NbAAA-qR (NbL19g18710)	GACCACAAGCTGACCATATTCC	qRT-PCR (Nicotiana AAA)	This study
